# Inhibiting endoplasmic reticulum stress decreases tumor burden in a mouse model for hepatocellular carcinoma

**DOI:** 10.1101/826453

**Authors:** Natasa Pavlovic, Carlemi Calitz, Kessarin Thanapirom, Giuseppe Mazza, Krista Rombouts, Pär Gerwins, Femke Heindryckx

## Abstract

Hepatocellular carcinoma (HCC) is a liver tumor that arises in patients with cirrhosis. Hepatic stellate cells are key players in the progression of HCC, as they create a fibrotic micro-environment and produce growth factors and cytokines that enhance tumor cell proliferation and migration. We assessed the role of endoplasmic reticulum (ER) stress in the cross-talk between stellate cells and HCC-cells. Mice with a fibrotic HCC were treated with the IRE1α-inhibitor 4μ8C, which reduced tumor burden and collagen deposition. By co-culturing HCC-cells with stellate cells, we found that HCC-cells induce ER-stress in stellate cells, thereby contributing to their activation. Inhibiting IRE1α blocked stellate cell activation, which inhibited tumor cell proliferation and migration in different *in vitro* 2D and 3D co-cultures. Our results suggest that IRE1α is an important mediator in the communication between stellate cells and cancer cells and components of the ER-stress pathway may be therapeutically relevant for HCC-patients.

**Impact statement:** IRE1α is an important mediator in the communication between stellate cells and cancer cells and components of the ER-stress pathway may be therapeutically relevant for liver cancer.
