## Supplementary table 1 for "Inhibiting endoplasmic reticulum stress decreases tumor burden in a mouse model for hepatocellular carcinoma"

### Sheet: Sheet1
Gene Name	NCBI Reference	Species	Primer	Comments
ɑSMA	NM_001613.3	Human	F: GACAGCTACGTGGGTGACGAA R: TTTTCCATGTCGTCCCAGTTG	Stellate cell activation
BiP	NM_005347.4	Human	F: GAAAGAAGGTTACCCATGCAGT R: CAGGCCATAAGCAATAGCAGC	ER-stress
BiP	NM_001163434.1	Mouse	F: GTGTGTGAGACCAGAACCGT R: TAGGTGGTCCCCAAGTCGAT	ER-stress
CHOP	NM_001195057.1	Human	F: CATCACCACACCTGAAAGCA R: TCAGCTGCCATCTCTGCA	ER-stress
Collagen Iɑ2	NM_000089.3	Human	F: GGCCCTCAAGGTTTCCAAGG R: CACCCTGTGGTCCAACAACTC	Stellate cell activation
GAPDH	NM_001289745.2	Human	F: GGAGCGAGATCCCTCCAAAAT R: GGCTGTTGTCATACTTCTCATGG	Reference Gene
GAPDH	XM_017321385.1	Mouse	F: AATGAAGGGGTCGTTGATG R: GGTGAAGGTCGGTGTGAAC	Reference Gene
IRE1ɑ	NM_001433.4	Human	F: TAGTCAGTTCTGCGTCCGCT R: TTCCAAAAATCCCGAGGCCG	ER-stress
MMP1	NM_001145938.1	Human	R: GGTCTCTGAGGGTCAAGCAG F: AGTTCATGAGCTGCAACACG	Metastasis
MMP9	NM_004994.2	Human	F: TTGACAGCGACAAGAAGTGG R: GCCATTCACGTCGTCCTTAT	Metastasis
PCNA	NM_002592.2	Human	F: AGGCACTCAAGGACCTCATCA R: GAGTCCATGCTCTGCAGGTTT	Proliferation
PCNA	NM_011045.2	Mouse	F: AGGCACTCAAGGACCTCATCA R: GAGTCCATGCTCTGCAGGTTT	Proliferation
TBP1	NM_003194.4	Human	F: AGTGACCCAGCATCACTGTTT R: GGCAAACCAGAAACCCTTGC	Reference Gene
XBP1 - Spliced	NM_001079539.1	Human	F: AGACAGCGCTTGGGGATGGAT R: CCTGCACCTGCTGCGGACTC	ER-stress
XBP1 - Unspliced	NM_005080.3	Human	F: AGACAGCGCTTGGGGATGGAT R: CCTGCTGCAGAGGTGCACGTAG	ER-stress
β-actin	NM_007393.5	Mouse	F: AAGAGCTATGAGCTGCCTGA R: TACGGATGTCAACGTCACAC	Reference Gene
β-actin	NM_001101.4	Human	F: TCTACAATGAGCTGCGTGTG R: AGCCTGGATAGCAACGTACA	Reference Gene
